# MiFoDB, a workflow for microbial food metagenomic characterization, enables high-resolution analysis of fermented food microbial dynamics

**DOI:** 10.1101/2024.03.29.587370

**Authors:** Elisa B. Caffrey, Matthew R. Olm, Caroline Isabel Kothe, Joshua Evans, Justin L. Sonnenburg

**Affiliations:** Department of Microbiology and Immunology, Stanford University School of Medicine, Stanford, CA, USA; Chan Zuckerberg Biohub, San Francisco, CA, USA; Center for Human Microbiome Studies, Stanford University School of Medicine, Stanford, CA, USA; Sustainable Food Innovation Group, The Novo Nordisk Foundation Center for Biosustainability, Technical University of Denmark

## Abstract

**Summary:** Fermented foods, which contain a diverse array of microbial metabolites and microbes, are increasingly recognized as potential mediators of human immune and metabolic health. While there is growing interest in characterizing the microbial landscape of fermented foods, current characterization methods typically rely on 16S rRNA sequencing or marker gene-based methods, which have low taxonomic resolution and cannot functionally characterize microbes. Here we describe MiFoDB-workflow, a metagenomics workflow for the identification of microbes associated with food fermentation based on a primary database of 675 genomes of bacteria, yeast, fungi, and common fermented food substrates. We constructed the database using metagenome-assembled genomes (MAGs) derived from metagenomic sequencing of 90 fermented foods, combined with previously-published fermented food-derived MAGs, and relevant genomes deposited in RefSeq and GenBank genomes. We demonstrate the utility of MiFoDB for high confidence genome identification, including discovery of previously uncharacterized species, strain tracking across related foods, and functional analysis in fermented foods of different substrates. The workflow streamlines high-confidence characterization of the diversity of the fermented food landscape including novel ferments, and allows strain-level tracking of microbes across time, substrates, and producers.
