## Supplementary Table 1: List of all samples for "MiFoDB, a workflow for microbial food metagenomic characterization, enables high-resolution analysis of fermented food microbial dynamics"

### Sheet: Supplementary Table 1
#Supplementary Table 1: Samples sequenced in this study
Sample_ID	Sample Description	Substrate Category	Source Country	Producer/Source	Sequencing	Sequencing_run
EBC_009	Goat Kefir 0h	dairy	California, United States of America	Hannah Wastyk	UCSD	kefir_20220616
EBC_010	Goat Kefir 3h	dairy	California, United States of America	Hannah Wastyk	UCSD	kefir_20220616
EBC_011	Goat Kefir 6h	dairy	California, United States of America	Hannah Wastyk	UCSD	kefir_20220616
EBC_012	Goat Kefir 9h	dairy	California, United States of America	Hannah Wastyk	UCSD	kefir_20220616
EBC_013	Goat Kefir 12h	dairy	California, United States of America	Hannah Wastyk	UCSD	kefir_20220616
EBC_014	Goat Kefir 15h	dairy	California, United States of America	Hannah Wastyk	UCSD	kefir_20220616
EBC_015	Goat Kefir 17h	dairy	California, United States of America	Hannah Wastyk	UCSD	kefir_20220616
EBC_016	Goat Kefir 19h	dairy	California, United States of America	Hannah Wastyk	UCSD	kefir_20220616
EBC_017	Goat Kefir 21h	dairy	California, United States of America	Hannah Wastyk	UCSD	kefir_20220616
EBC_018	Goat Kefir 23h	dairy	California, United States of America	Hannah Wastyk	UCSD	kefir_20220616
EBC_019	Goat Kefir 25h	dairy	California, United States of America	Hannah Wastyk	UCSD	kefir_20220616
EBC_020	Goat Kefir 30h	dairy	California, United States of America	Hannah Wastyk	UCSD	kefir_20220616
EBC_021	Goat Kefir 35h	dairy	California, United States of America	Hannah Wastyk	UCSD	kefir_20220616
EBC_022	Goat Kefir 40h	dairy	California, United States of America	Hannah Wastyk	UCSD	kefir_20220616
EBC_023	Goat Kefir 50h	dairy	California, United States of America	Hannah Wastyk	UCSD	kefir_20220616
EBC_024	Goat Kefir 60h	dairy	California, United States of America	Hannah Wastyk	UCSD	kefir_20220616
EBC_025	Stagiaire pinot noir rose pellet	fruit	California, United States of America	Brent Mayeaux	UCSD	kefir_20220616
EBC_026	Stagiaire pinot noir rose supernatant	fruit	California, United States of America	Brent Mayeaux	UCSD	kefir_20220616
EBC_027	Stagiaire sauvignon blanc and chardonnay blend pellet	fruit	California, United States of America	Brent Mayeaux	UCSD	kefir_20220616
EBC_028	Stagiaire sauvignon blanc and chardonnay blend supernatant	fruit	California, United States of America	Brent Mayeaux	UCSD	kefir_20220616
EBC_029	Alimentari Aurora wild leek capers	vegetable	California, United States of America	Dario Barbone	UCSD	kefir_20220616
EBC_030	Alimentari Aurora red kraut solid	vegetable	California, United States of America	Dario Barbone	UCSD	kefir_20220616
EBC_031	Alimentari Aurora red kraut brine	vegetable	California, United States of America	Dario Barbone	UCSD	kefir_20220616
EBC_032	Ruby wine pellet	fruit	California, United States of America	Ruby Wines	UCSD	kefir_20220616
EBC_033	Ruby wine supernatant	fruit	California, United States of America	Ruby Wines	UCSD	kefir_20220616
EBC_034	Stagiaire scales and arpeggios supernatant	fruit	California, United States of America	Brent Mayeaux	UCSD	kefir_20220616
EBC_035	Stagiaire cider	fruit	California, United States of America	Brent Mayeaux	UCSD	kefir_20220616
EBC_036	Stagiaire rtp	fruit	California, United States of America	Brent Mayeaux	UCSD	kefir_20220616
EBC_037	Stagiaire cider top 1	fruit	California, United States of America	Brent Mayeaux	UCSD	kefir_20220616
EBC_038	Stagiaire cider top 2	fruit	California, United States of America	Brent Mayeaux	UCSD	kefir_20220616
EBC_040	Queens Water Kimchi	vegetable	California, United States of America	Clara Lee	UCSD	kefir_20220616
EBC_080	reddish mold on mao dofu	tofu	Liberty, Tennessee	Mara King	UCSD	katz_01232023
EBC_081	tofuru #1 with special sauce 4/21/19	tofu	Liberty, Tennessee	Sandor Katz	UCSD	katz_01232023
EBC_082	furu 10/20	tofu	Liberty, Tennessee	Sandor Katz	UCSD	katz_01232023
EBC_083	tofuru /03	tofu	Liberty, Tennessee	Sandor Katz	UCSD	katz_01232023
EBC_084	shoyu 2019	soy	Liberty, Tennessee	Sandor Katz	UCSD	katz_01232023
EBC_085	brioche miso	soy	Antwerp, Belgium	Natalie Schrauwen	UCSD	katz_01232023
EBC_086	raw potato kimchi	vegetable	Montana, United States of America	Laura Krum	UCSD	katz_01232023
EBC_087	pikliz 2021	vegetable	Montana, United States of America	Laura Krum	UCSD	katz_01232023
EBC_088	Burma natto	soy	Burma	Sandor Katz	UCSD	katz_01232023
EBC_089	Dawadawa	soy	Nigeria	Sandor Katz	UCSD	katz_01232023
EBC_090	Lacto-fermented Elderberry capers	vegetable	Antwerp, Belgium	Natalie Schrauwen	UCSD	katz_01232023
EBC_091	Superior Qu	wheat	Colorado, United States of America	Mara King	UCSD	katz_01232023
EBC_092	Radish kraut	vegetable	Tennessee, United States of America	Sandor Katz	UCSD	katz_01232023
EBC_093	Doubanjang october/november 2019	soy	Tennessee, United States of America	Sandor Katz and Mara King	UCSD	katz_01232023
EBC_094	yeast miso	soy	Antwerp, Belgium	Natalie Schrauwen	UCSD	katz_01232023
EBC_095	daikon kasuzuke	vegetable	Colorado, United States of America	Mara King	UCSD	katz_01232023
EBC_096	Cinsoy Shoyu mother 2/28/21	soy	Ohio, United States of America	Richard Shover	Biohub	kimchi_01232023
EBC_097	Cinsoy tamari mother 4/29/2021	soy	Ohio, United States of America	Richard Shover	Biohub	kimchi_01232023
EBC_098	Cinsoy S-21-V1 12/30/21	soy	Ohio, United States of America	Richard Shover	Biohub	kimchi_01232023
EBC_099	Cinsoy S-22-P1 12/30/21	soy	Ohio, United States of America	Richard Shover	Biohub	kimchi_01232023
EBC_100	Volcano Kimchi Gochujang, no sugar, 1.5 year	vegetable	California, United States of America	Aruna Lee	Biohub	kimchi_01232023
EBC_101	Volcano Kimchi 10/4/2022 Jicama Kimchi	vegetable	California, United States of America	Aruna Lee	Biohub	kimchi_01232023
EBC_102	Volcano Kimchi Bok choi fermented 8/31-9/02, 2022	vegetable	California, United States of America	Aruna Lee	Biohub	kimchi_01232023
EBC_103	Volcano Kimchi Red mustard kimchi, July 21, 2022	vegetable	California, United States of America	Aruna Lee	Biohub	kimchi_01232023
EBC_104	Volcano Kimchi Turmeric + moringa, Sept 2021	vegetable	California, United States of America	Aruna Lee	Biohub	kimchi_01232023
EBC_105	Volcano Kimchi Smokeshow fermented for 8/31-9/02, 2022	vegetable	California, United States of America	Aruna Lee	Biohub	kimchi_01232023
EBC_106	Volcano Kimchi 10/4/2022 Napa	vegetable	California, United States of America	Aruna Lee	Biohub	kimchi_01232023
EBC_107	Volcano Kimchi 10/4/2022 Green cabbage	vegetable	California, United States of America	Aruna Lee	Biohub	kimchi_01232023
EBC_108	Crauti Abete	vegetable	Trentino, Italy	Lorenzo Campedelli, Ignazio Benedetti	Biohub	kimchi_01232023
EBC_109	Volcano Kimchi Smokeshow Jar	vegetable	California, United States of America	Aruna Lee	Biohub	kimchi_01232023
EBC_110	Larger cheese wheel, mouldy (very smelly!) from Cody Reiss	dairy	California, United States of America	Cody Reiss	Biohub	kimchi_01232023
EBC_111	Pink small cheese (very smelly!) from Cody Reiss	dairy	California, United States of America	Cody Reiss	Biohub	kimchi_01232023
EBC_112	Agria pdc	fruit	Washington, United States of America	Adam Strozyk, Will Tospern, Claire Clayton, Danny Ramos	Biohub	kimchi_01232023
EBC_113	Mad ange pdc	fruit	Washington, United States of America	Adam Strozyk, Will Tospern, Claire Clayton, Danny Ramos	Biohub	kimchi_01232023
EBC_114	Agria natty (initial)	fruit	Washington, United States of America	Adam Strozyk, Will Tospern, Claire Clayton, Danny Ramos	Biohub	kimchi_01232023
EBC_133	Queens SF Mukeunji 6/18/22	vegetable	California, United States of America	Clara Lee	UCSD	veggie_07102023
EBC_134	Queens SF Lacto Ferm Serrano 9/18/2022	vegetable	California, United States of America	Clara Lee	UCSD	veggie_07102023
EBC_135	Queens SF Lacto Ferm 4% Yellow Peach 8/26/21	vegetable	California, United States of America	Clara Lee	UCSD	veggie_07102023
EBC_136	Queens SF Fennel Kimchi 7/24/2022	vegetable	California, United States of America	Clara Lee	UCSD	veggie_07102023
EBC_137	Sauerkraut Starter 0h	vegetable	California, United States of America	Elisa Caffrey	UCSD	veggie_07102023
EBC_138	Wild Sauerkraut 0d	vegetable	California, United States of America	Elisa Caffrey	UCSD	veggie_07102023
EBC_139	Seeded Sauerkraut 96h	vegetable	California, United States of America	Elisa Caffrey	UCSD	veggie_07102023
EBC_140	Wild Sauerkraut 96h	vegetable	California, United States of America	Elisa Caffrey	UCSD	veggie_07102023
EBC_141	Seeded Sauerkraut 21d	vegetable	California, United States of America	Elisa Caffrey	UCSD	veggie_07102023
EBC_142	Wild Sauekraut 21d	vegetable	California, United States of America	Elisa Caffrey	UCSD	veggie_07102023
EBC_143	Red Sauerkraut 0h	vegetable	California, United States of America	Elisa Caffrey	UCSD	veggie_07102023
EBC_144	Red Sauerkraut 96h	vegetable	California, United States of America	Elisa Caffrey	UCSD	veggie_07102023
EBC_145	Red Sauerkraut 21d	vegetable	California, United States of America	Elisa Caffrey	UCSD	veggie_07102023
EBC_146	Curtido 0h	vegetable	California, United States of America	Elisa Caffrey	UCSD	veggie_07102023
EBC_147	Curtido 96h	vegetable	California, United States of America	Elisa Caffrey	UCSD	veggie_07102023
EBC_148	Curtido 7d	vegetable	California, United States of America	Elisa Caffrey	UCSD	veggie_07102023
SEM_40_S57	Kimchi brine T0	vegetable	California, United States of America	Elisa Caffrey and Hannah Wastyk	UCSD	pilot_05292023
SEM_41_S58	Kimchi brine TF	vegetable	California, United States of America	Elisa Caffrey and Hannah Wastyk	UCSD	pilot_05292023
SEM_42_S59	Kimchi solid T0	vegetable	California, United States of America	Elisa Caffrey and Hannah Wastyk	UCSD	pilot_05292023
SEM_43_S60	Kimchi solid TF	vegetable	California, United States of America	Elisa Caffrey and Hannah Wastyk	UCSD	pilot_05292023
SEM_44_S61	Tempeh T0	soy	California, United States of America	Macklin Casnoff	UCSD	pilot_05292023
SEM_45_S62	Tempeh TF	soy	California, United States of America	Macklin Casnoff	UCSD	pilot_05292023
SEM_46_S63	Viili T0	dairy	California, United States of America	Elisa Caffrey	UCSD	pilot_05292023
SEM_47_S64	Viili TF	dairy	California, United States of America	Elisa Caffrey	UCSD	pilot_05292023
