## Supplementary Table 3: Putative novel prokaryotes for "MiFoDB, a workflow for microbial food metagenomic characterization, enables high-resolution analysis of fermented food microbial dynamics"

### Sheet: Supplementary Table 3
#Supplementary Table 3: Putative novel bacterial species contributing genomes to the MiFoDB
genome	domain	phylum	class	order	family	genus	species	file_name	location	source	assembly	accession	sample	substrate	country	origin	assign
C-R02.bin.1	Bacteria	Actinobacteriota	Actinomycetia	Actinomycetales	Micrococcaceae	Galactobacter	Galactobacter sp.	C-R02.bin.1.fa	/home/ecaffrey/user_data/MiFoDB_2023/input_beta/public_databases_v2/Kothe_2021_v2/C-R02.bin.1.fa	/home/ecaffrey/user_data/MiFoDB_2023/input_beta/public_databases_v2_renamed/C-R02.bin.1.fa	Kothe et al. 2021	MAG	NA	raw canastra cheese	dairy	Brazil	Minas Gerais, Brazil	prokaryote
C-R13.bin.1	Bacteria	Actinobacteriota	Actinomycetia	Actinomycetales	Microbacteriaceae	Microbacterium	Microbacterium sp.	C-R13.bin.1.fa	/home/ecaffrey/user_data/MiFoDB_2023/input_beta/public_databases_v2/Kothe_2021_v2/C-R13.bin.1.fa	/home/ecaffrey/user_data/MiFoDB_2023/input_beta/public_databases_v2_renamed/C-R13.bin.1.fa	Kothe et al. 2021	MAG	NA	raw serro cheese	dairy	Brazil	Minas Gerais, Brazil	prokaryote
C-R14.bin.10	Bacteria	Actinobacteriota	Actinomycetia	Actinomycetales	Brevibacteriaceae	Brevibacterium	Brevibacterium sp. 1	C-R14.bin.10.fa	/home/ecaffrey/user_data/MiFoDB_2023/input_beta/public_databases_v2/Kothe_2021_v2/C-R14.bin.10.fa	/home/ecaffrey/user_data/MiFoDB_2023/input_beta/public_databases_v2_renamed/C-R14.bin.10.fa	Kothe et al. 2021	MAG	NA	raw serro cheese	dairy	Brazil	Minas Gerais, Brazil	prokaryote
C-R14.bin.7	Bacteria	Actinobacteriota	Actinomycetia	Mycobacteriales	Mycobacteriaceae	Corynebacterium	Corynebacterium sp. 1	C-R14.bin.7.fa	/home/ecaffrey/user_data/MiFoDB_2023/input_beta/public_databases_v2/Kothe_2021_v2/C-R14.bin.7.fa	/home/ecaffrey/user_data/MiFoDB_2023/input_beta/public_databases_v2_renamed/C-R14.bin.7.fa	Kothe et al. 2021	MAG	NA	raw serro cheese	dairy	Brazil	Minas Gerais, Brazil	prokaryote
S3.2_bin.2	Bacteria	Firmicutes	Bacilli	Lactobacillales	Enterococcaceae	Tetragenococcus	Tetragenococcus sp.	S3.2_bin.2.fa	/home/ecaffrey/user_data/MiFoDB_2023/input_beta/public_databases_v2/Kothe_2023b_v2/S3.2_bin.2.fa	/home/ecaffrey/user_data/MiFoDB_2023/input_beta/public_databases_v2_renamed/S3.2_bin.2.fa	Kothe et al. 2023b	MAG	NA	novel miso	legumes	Denmark	Copenhagen, Denmark	prokaryote
FS02_2016_noduplicates_bin.7	Bacteria	Firmicutes	Bacilli	Lactobacillales	Lactobacillaceae	Levilactobacillus	Levilactobacillus sp. 1	FS02_2016_noduplicates_bin.7.fa	/home/ecaffrey/user_data/MiFoDB_2023/input_beta/public_databases_v2/Leech_2021_v2/FS02_2016_noduplicates_bin.7.fa	/home/ecaffrey/user_data/MiFoDB_2023/input_beta/public_databases_v2_renamed/FS02_2016_noduplicates_bin.7.fa	Leech et al. 2020	MAG	NA	carrot kimchi	vegetable	United Kingdom	United Kingdom	prokaryote
FS03_2016_noduplicates_bin.6	Bacteria	Firmicutes	Bacilli	Lactobacillales	Lactobacillaceae	Lactiplantibacillus	Lactiplantibacillus sp. 1	FS03_2016_noduplicates_bin.6.fa	/home/ecaffrey/user_data/MiFoDB_2023/input_beta/public_databases_v2/Leech_2021_v2/FS03_2016_noduplicates_bin.6.fa	/home/ecaffrey/user_data/MiFoDB_2023/input_beta/public_databases_v2_renamed/FS03_2016_noduplicates_bin.6.fa	Leech et al. 2020	MAG	NA	boza	grains	United Kingdom	United Kingdom	prokaryote
FS07_2016_noduplicates_bin.20	Bacteria	Firmicutes	Bacilli	Lactobacillales	Lactobacillaceae	Companilactobacillus	Companilactobacillus sp.	FS07_2016_noduplicates_bin.20.fa	/home/ecaffrey/user_data/MiFoDB_2023/input_beta/public_databases_v2/Leech_2021_v2/FS07_2016_noduplicates_bin.20.fa	/home/ecaffrey/user_data/MiFoDB_2023/input_beta/public_databases_v2_renamed/FS07_2016_noduplicates_bin.20.fa	Leech et al. 2020	MAG	NA	krauthehi (sauerkraut)	vegetable	Germany	Germany	prokaryote
FS29_2017_noduplicates_bin.6	Bacteria	Firmicutes	Bacilli	Lactobacillales	Lactobacillaceae	Lactiplantibacillus	Lactiplantibacillus sp. 2	FS29_2017_noduplicates_bin.6.fa	/home/ecaffrey/user_data/MiFoDB_2023/input_beta/public_databases_v2/Leech_2021_v2/FS29_2017_noduplicates_bin.6.fa	/home/ecaffrey/user_data/MiFoDB_2023/input_beta/public_databases_v2_renamed/FS29_2017_noduplicates_bin.6.fa	Leech et al. 2020	MAG	NA	kimchi	vegetable	Ireland	Ireland	prokaryote
FS32_2017_noduplicates_bin.11	Bacteria	Firmicutes_A	Clostridia	Oscillospirales	Ethanoligenenaceae	Ethanoligenens	Ethanoligenens sp.	FS32_2017_noduplicates_bin.11.fa	/home/ecaffrey/user_data/MiFoDB_2023/input_beta/public_databases_v2/Leech_2021_v2/FS32_2017_noduplicates_bin.11.fa	/home/ecaffrey/user_data/MiFoDB_2023/input_beta/public_databases_v2_renamed/FS32_2017_noduplicates_bin.11.fa	Leech et al. 2020	MAG	NA	water kefir lemon	sugar	Ireland	Ireland	prokaryote
FS32_2017_noduplicates_bin.4	Bacteria	Proteobacteria	Alphaproteobacteria	Acetobacterales	Acetobacteraceae	BOG-930	BOG-930 sp.	FS32_2017_noduplicates_bin.4.fa	/home/ecaffrey/user_data/MiFoDB_2023/input_beta/public_databases_v2/Leech_2021_v2/FS32_2017_noduplicates_bin.4.fa	/home/ecaffrey/user_data/MiFoDB_2023/input_beta/public_databases_v2_renamed/FS32_2017_noduplicates_bin.4.fa	Leech et al. 2020	MAG	NA	water kefir lemon	sugar	Ireland	Ireland	prokaryote
FS33_2017_noduplicates_bin.1	Bacteria	Proteobacteria	Alphaproteobacteria	Sphingomonadales	Sphingomonadaceae	Novosphingobium	Novosphingobium sp.	FS33_2017_noduplicates_bin.1.fa	/home/ecaffrey/user_data/MiFoDB_2023/input_beta/public_databases_v2/Leech_2021_v2/FS33_2017_noduplicates_bin.1.fa	/home/ecaffrey/user_data/MiFoDB_2023/input_beta/public_databases_v2_renamed/FS33_2017_noduplicates_bin.1.fa	Leech et al. 2020	MAG	NA	water kefir ginger	sugar	Ireland	Ireland	prokaryote
FS40_2017_noduplicates_bin.4	Bacteria	Firmicutes	Bacilli	Lactobacillales	Lactobacillaceae	Liquorilactobacillus	Liquorilactobacillus sp.	FS40_2017_noduplicates_bin.4.fa	/home/ecaffrey/user_data/MiFoDB_2023/input_beta/public_databases_v2/Leech_2021_v2/FS40_2017_noduplicates_bin.4.fa	/home/ecaffrey/user_data/MiFoDB_2023/input_beta/public_databases_v2_renamed/FS40_2017_noduplicates_bin.4.fa	Leech et al. 2020	MAG	NA	kombucha	sugar	Ireland	Ireland	prokaryote
FS41_2017_noduplicates_bin.6	Bacteria	Proteobacteria	Alphaproteobacteria	Acetobacterales	Acetobacteraceae	Acetobacter	Acetobacter sp.	FS41_2017_noduplicates_bin.6.fa	/home/ecaffrey/user_data/MiFoDB_2023/input_beta/public_databases_v2/Leech_2021_v2/FS41_2017_noduplicates_bin.6.fa	/home/ecaffrey/user_data/MiFoDB_2023/input_beta/public_databases_v2_renamed/FS41_2017_noduplicates_bin.6.fa	Leech et al. 2020	MAG	NA	apple cider vinegar	fruit	Ireland	Ireland	prokaryote
FS44_2017_noduplicates_bin.6	Bacteria	Proteobacteria	Alphaproteobacteria	Acetobacterales	Acetobacteraceae	Gluconobacter	Gluconobacter sp.	FS44_2017_noduplicates_bin.6.fa	/home/ecaffrey/user_data/MiFoDB_2023/input_beta/public_databases_v2/Leech_2021_v2/FS44_2017_noduplicates_bin.6.fa	/home/ecaffrey/user_data/MiFoDB_2023/input_beta/public_databases_v2_renamed/FS44_2017_noduplicates_bin.6.fa	Leech et al. 2020	MAG	NA	water kefir (pear, honey, ginger)	sugar	Ireland	Ireland	prokaryote
FS47_2017_noduplicates_bin.5	Bacteria	Firmicutes	Bacilli	Lactobacillales	Lactobacillaceae	Levilactobacillus	Levilactobacillus sp. 2	FS47_2017_noduplicates_bin.5.fa	/home/ecaffrey/user_data/MiFoDB_2023/input_beta/public_databases_v2/Leech_2021_v2/FS47_2017_noduplicates_bin.5.fa	/home/ecaffrey/user_data/MiFoDB_2023/input_beta/public_databases_v2_renamed/FS47_2017_noduplicates_bin.5.fa	Leech et al. 2020	MAG	NA	brussels sprout kimchi	vegetable	Ireland	Ireland	prokaryote
MacoriG_2019__CS_2__bin.6	Bacteria	Proteobacteria	Gammaproteobacteria	Pseudomonadales	Moraxellaceae	Psychrobacter	Psychrobacter sp.	MacoriG_2019__CS_2__bin.6.fa	/home/ecaffrey/user_data/MiFoDB_2023/input_beta/public_databases_v2/Pasolli_2020_v2/MacoriG_2019__CS_2__bin.6.fa	/home/ecaffrey/user_data/MiFoDB_2023/input_beta/public_databases_v2_renamed/MacoriG_2019__CS_2__bin.6.fa	Pasolli et al. 2020	MAG	NA	cheese, tomme	dairy	Italy	Italy	prokaryote
MacoriG_2019__CS_40__bin.4	Bacteria	Proteobacteria	Gammaproteobacteria	Enterobacterales	Alteromonadaceae	Idiomarina	Idiomarina sp.	MacoriG_2019__CS_40__bin.4.fa	/home/ecaffrey/user_data/MiFoDB_2023/input_beta/public_databases_v2/Pasolli_2020_v2/MacoriG_2019__CS_40__bin.4.fa	/home/ecaffrey/user_data/MiFoDB_2023/input_beta/public_databases_v2_renamed/MacoriG_2019__CS_40__bin.4.fa	Pasolli et al. 2020	MAG	NA	cheese, stretched-curd cheese	dairy	Italy	Italy	prokaryote
MacoriG_2019__CS_R28__bin.1	Bacteria	Actinobacteriota	Actinomycetia	Streptomycetales	Streptomycetaceae	Streptomyces	Streptomyces sp.	MacoriG_2019__CS_R28__bin.1.fa	/home/ecaffrey/user_data/MiFoDB_2023/input_beta/public_databases_v2/Pasolli_2020_v2/MacoriG_2019__CS_R28__bin.1.fa	/home/ecaffrey/user_data/MiFoDB_2023/input_beta/public_databases_v2_renamed/MacoriG_2019__CS_R28__bin.1.fa	Pasolli et al. 2020	MAG	NA	cheese, tomme	dairy	Italy	Italy	prokaryote
MacoriG_2019__CS_R30__bin.2	Bacteria	Proteobacteria	Gammaproteobacteria	Pseudomonadales	Halomonadaceae	Halomonas	Halomonas sp. 1	MacoriG_2019__CS_R30__bin.2.fa	/home/ecaffrey/user_data/MiFoDB_2023/input_beta/public_databases_v2/Pasolli_2020_v2/MacoriG_2019__CS_R30__bin.2.fa	/home/ecaffrey/user_data/MiFoDB_2023/input_beta/public_databases_v2_renamed/MacoriG_2019__CS_R30__bin.2.fa	Pasolli et al. 2020	MAG	NA	cheese, tomme	dairy	Italy	Italy	prokaryote
MacoriG_2019__CS_R4__bin.7	Bacteria	Proteobacteria	Gammaproteobacteria	Enterobacterales	Enterobacteriaceae	Proteus	Proteus sp.	MacoriG_2019__CS_R4__bin.7.fa	/home/ecaffrey/user_data/MiFoDB_2023/input_beta/public_databases_v2/Pasolli_2020_v2/MacoriG_2019__CS_R4__bin.7.fa	/home/ecaffrey/user_data/MiFoDB_2023/input_beta/public_databases_v2_renamed/MacoriG_2019__CS_R4__bin.7.fa	Pasolli et al. 2020	MAG	NA	cheese, hard cheese	dairy	Italy	Italy	prokaryote
MacoriG_2019__CS_R44__bin.13	Bacteria	Actinobacteriota	Actinomycetia	Actinomycetales	Dermabacteraceae	Brachybacterium	Brachybacterium sp. 1	MacoriG_2019__CS_R44__bin.13.fa	/home/ecaffrey/user_data/MiFoDB_2023/input_beta/public_databases_v2/Pasolli_2020_v2/MacoriG_2019__CS_R44__bin.13.fa	/home/ecaffrey/user_data/MiFoDB_2023/input_beta/public_databases_v2_renamed/MacoriG_2019__CS_R44__bin.13.fa	Pasolli et al. 2020	MAG	NA	cheese, tomme	dairy	Italy	Italy	prokaryote
MacoriG_2019__CS_R7__bin.6	Bacteria	Actinobacteriota	Actinomycetia	Mycobacteriales	Mycobacteriaceae	Corynebacterium	Corynebacterium sp. 2	MacoriG_2019__CS_R7__bin.6.fa	/home/ecaffrey/user_data/MiFoDB_2023/input_beta/public_databases_v2/Pasolli_2020_v2/MacoriG_2019__CS_R7__bin.6.fa	/home/ecaffrey/user_data/MiFoDB_2023/input_beta/public_databases_v2_renamed/MacoriG_2019__CS_R7__bin.6.fa	Pasolli et al. 2020	MAG	NA	cheese, cheddar	dairy	Italy	Italy	prokaryote
WalshAM_2017__ERR1981175__bin.3	Bacteria	Firmicutes	Bacilli	Lactobacillales	Streptococcaceae	Streptococcus	Streptococcus sp.	WalshAM_2017__ERR1981175__bin.3.fa	/home/ecaffrey/user_data/MiFoDB_2023/input_beta/public_databases_v2/Pasolli_2020_v2/WalshAM_2017__ERR1981175__bin.3.fa	/home/ecaffrey/user_data/MiFoDB_2023/input_beta/public_databases_v2_renamed/WalshAM_2017__ERR1981175__bin.3.fa	Pasolli et al. 2020	MAG	NA	nunu	dairy	Ghana	Ghana	prokaryote
WolfeBE_2014__mgm4524487__bin.1	Bacteria	Actinobacteriota	Actinomycetia	Actinomycetales	Microbacteriaceae	Canibacter	Canibacter sp.	WolfeBE_2014__mgm4524487__bin.1.fa	/home/ecaffrey/user_data/MiFoDB_2023/input_beta/public_databases_v2/Pasolli_2020_v2/WolfeBE_2014__mgm4524487__bin.1.fa	/home/ecaffrey/user_data/MiFoDB_2023/input_beta/public_databases_v2_renamed/WolfeBE_2014__mgm4524487__bin.1.fa	Pasolli et al. 2020	MAG	NA	Washed raw cow cheese	dairy	France	Doubs County, France	prokaryote
WolfeBE_2014__mgm4524487__bin.3	Bacteria	Actinobacteriota	Actinomycetia	Actinomycetales	Micrococcaceae		Micrococcaceae sp.	WolfeBE_2014__mgm4524487__bin.3.fa	/home/ecaffrey/user_data/MiFoDB_2023/input_beta/public_databases_v2/Pasolli_2020_v2/WolfeBE_2014__mgm4524487__bin.3.fa	/home/ecaffrey/user_data/MiFoDB_2023/input_beta/public_databases_v2_renamed/WolfeBE_2014__mgm4524487__bin.3.fa	Pasolli et al. 2020	MAG	NA	Washed raw cow cheese	dairy	France	Doubs County, France	prokaryote
WolfeBE_2014__mgm4524488__bin.4	Bacteria	Proteobacteria	Gammaproteobacteria	Pseudomonadales	Halomonadaceae	Halomonas	Halomonas sp. 2	WolfeBE_2014__mgm4524488__bin.4.fa	/home/ecaffrey/user_data/MiFoDB_2023/input_beta/public_databases_v2/Pasolli_2020_v2/WolfeBE_2014__mgm4524488__bin.4.fa	/home/ecaffrey/user_data/MiFoDB_2023/input_beta/public_databases_v2_renamed/WolfeBE_2014__mgm4524488__bin.4.fa	Pasolli et al. 2020	MAG	NA	Natural raw cow cheese	dairy	United Kingdom	Nottinghamshire, UK	prokaryote
WolfeBE_2014__mgm4524491__bin.6	Bacteria	Actinobacteriota	Actinomycetia	Actinomycetales	Micrococcaceae	Rothia	Rothia sp.	WolfeBE_2014__mgm4524491__bin.6.fa	/home/ecaffrey/user_data/MiFoDB_2023/input_beta/public_databases_v2/Pasolli_2020_v2/WolfeBE_2014__mgm4524491__bin.6.fa	/home/ecaffrey/user_data/MiFoDB_2023/input_beta/public_databases_v2_renamed/WolfeBE_2014__mgm4524491__bin.6.fa	Pasolli et al. 2020	MAG	NA	Natural pasteurized cow cheese	dairy	United States of America	Vermont, United States of America	prokaryote
WolfeBE_2014__mgm4524491__bin.8	Bacteria	Actinobacteriota	Actinomycetia	Actinomycetales	Brevibacteriaceae	Brevibacterium	Brevibacterium sp. 2	WolfeBE_2014__mgm4524491__bin.8.fa	/home/ecaffrey/user_data/MiFoDB_2023/input_beta/public_databases_v2/Pasolli_2020_v2/WolfeBE_2014__mgm4524491__bin.8.fa	/home/ecaffrey/user_data/MiFoDB_2023/input_beta/public_databases_v2_renamed/WolfeBE_2014__mgm4524491__bin.8.fa	Pasolli et al. 2020	MAG	NA	Natural pasteurized cow cheese	dairy	United States of America	Vermont, United States of America	prokaryote
WolfeBE_2014__mgm4524496__bin.4	Bacteria	Proteobacteria	Gammaproteobacteria	Enterobacterales	Alteromonadaceae	Pseudoalteromonas	Pseudoalteromonas sp.	WolfeBE_2014__mgm4524496__bin.4.fa	/home/ecaffrey/user_data/MiFoDB_2023/input_beta/public_databases_v2/Pasolli_2020_v2/WolfeBE_2014__mgm4524496__bin.4.fa	/home/ecaffrey/user_data/MiFoDB_2023/input_beta/public_databases_v2_renamed/WolfeBE_2014__mgm4524496__bin.4.fa	Pasolli et al. 2020	MAG	NA	Washed raw cow cheese	dairy	France	Auvergne, France	prokaryote
WolfeBE_2014__mgm4524497__bin.1	Bacteria	Actinobacteriota	Actinomycetia	Actinomycetales	Micrococcaceae	Arthrobacter_H	Arthrobacter_H sp.	WolfeBE_2014__mgm4524497__bin.1.fa	/home/ecaffrey/user_data/MiFoDB_2023/input_beta/public_databases_v2/Pasolli_2020_v2/WolfeBE_2014__mgm4524497__bin.1.fa	/home/ecaffrey/user_data/MiFoDB_2023/input_beta/public_databases_v2_renamed/WolfeBE_2014__mgm4524497__bin.1.fa	Pasolli et al. 2020	MAG	NA	Natural pasteurized cow cheese	dairy	France	Auvergne, France	prokaryote
WolfeBE_2014__mgm4524498__bin.1	Bacteria	Actinobacteriota	Actinomycetia	Actinomycetales	Dermabacteraceae	Brachybacterium	Brachybacterium sp. 2	WolfeBE_2014__mgm4524498__bin.1.fa	/home/ecaffrey/user_data/MiFoDB_2023/input_beta/public_databases_v2/Pasolli_2020_v2/WolfeBE_2014__mgm4524498__bin.1.fa	/home/ecaffrey/user_data/MiFoDB_2023/input_beta/public_databases_v2_renamed/WolfeBE_2014__mgm4524498__bin.1.fa	Pasolli et al. 2020	MAG	NA	Natural pasteurized goat cheese	dairy	Spain	Catalunya, Spain	prokaryote
WolfeBE_2014__mgm4524500__bin.4	Bacteria	Actinobacteriota	Actinomycetia	Actinomycetales	Micrococcaceae	Yaniella	Yaniella sp.	WolfeBE_2014__mgm4524500__bin.4.fa	/home/ecaffrey/user_data/MiFoDB_2023/input_beta/public_databases_v2/Pasolli_2020_v2/WolfeBE_2014__mgm4524500__bin.4.fa	/home/ecaffrey/user_data/MiFoDB_2023/input_beta/public_databases_v2_renamed/WolfeBE_2014__mgm4524500__bin.4.fa	Pasolli et al. 2020	MAG	NA	Washed pasteurized cow cheese	dairy	Switzerland	Tufertschwil, Switzerland	prokaryote
WolfeBE_2014__mgm4524502__bin.4	Bacteria	Bacteroidota	Bacteroidia	Sphingobacteriales	Sphingobacteriaceae	Sphingobacterium	Sphingobacterium sp.	WolfeBE_2014__mgm4524502__bin.4.fa	/home/ecaffrey/user_data/MiFoDB_2023/input_beta/public_databases_v2/Pasolli_2020_v2/WolfeBE_2014__mgm4524502__bin.4.fa	/home/ecaffrey/user_data/MiFoDB_2023/input_beta/public_databases_v2_renamed/WolfeBE_2014__mgm4524502__bin.4.fa	Pasolli et al. 2020	MAG	NA	Washed raw cow cheese	dairy	France	Rhone-Alpes, France	prokaryote
WolfeBE_2014__mgm4524502__bin.5	Bacteria	Bacteroidota	Bacteroidia	Flavobacteriales	Flavobacteriaceae	Psychroflexus	Psychroflexus sp.	WolfeBE_2014__mgm4524502__bin.5.fa	/home/ecaffrey/user_data/MiFoDB_2023/input_beta/public_databases_v2/Pasolli_2020_v2/WolfeBE_2014__mgm4524502__bin.5.fa	/home/ecaffrey/user_data/MiFoDB_2023/input_beta/public_databases_v2_renamed/WolfeBE_2014__mgm4524502__bin.5.fa	Pasolli et al. 2020	MAG	NA	Washed raw cow cheese	dairy	France	Rhone-Alpes, France	prokaryote
WolfeBE_2014__mgm4524502__bin.6	Bacteria	Proteobacteria	Gammaproteobacteria	Xanthomonadales	Xanthomonadaceae	Luteimonas	Luteimonas sp.	WolfeBE_2014__mgm4524502__bin.6.fa	/home/ecaffrey/user_data/MiFoDB_2023/input_beta/public_databases_v2/Pasolli_2020_v2/WolfeBE_2014__mgm4524502__bin.6.fa	/home/ecaffrey/user_data/MiFoDB_2023/input_beta/public_databases_v2_renamed/WolfeBE_2014__mgm4524502__bin.6.fa	Pasolli et al. 2020	MAG	NA	Washed raw cow cheese	dairy	France	Rhone-Alpes, France	prokaryote
EBC_035.5	Bacteria	Proteobacteria	Gammaproteobacteria	Enterobacterales	Enterobacteriaceae	Tatumella	Tatumella sp.	EBC_035.5.fa	/home/ecaffrey/user_data/MiFoDB_2023/input_beta/sonn_assembled_v1/EBC_035.5.fa	/home/ecaffrey/user_data/MiFoDB_2023/input_beta/sonn_assembled_v1_renamed/EBC_035.5.fa	This paper	MAG	NA	Stagiaire SB cider	fruit	United States of America	San Francisco, CA, United States of America	prokaryote
EBC_084.33	Bacteria	Proteobacteria	Gammaproteobacteria	Pseudomonadales	Halomonadaceae	Chromohalobacter	Chromohalobacter sp.	EBC_084.33.fa	/home/ecaffrey/user_data/MiFoDB_2023/input_beta/sonn_assembled_v1/EBC_084.33.fa	/home/ecaffrey/user_data/MiFoDB_2023/input_beta/sonn_assembled_v1_renamed/EBC_084.33.fa	This paper	MAG	NA	Shoyu	soy	United States of America	Liberty, TN, United States of America	prokaryote
EBC_084.34	Bacteria	Proteobacteria	Gammaproteobacteria	Nevskiales	Salinisphaeraceae	Salinisphaera	Salinisphaera sp.	EBC_084.34.fa	/home/ecaffrey/user_data/MiFoDB_2023/input_beta/sonn_assembled_v1/EBC_084.34.fa	/home/ecaffrey/user_data/MiFoDB_2023/input_beta/sonn_assembled_v1_renamed/EBC_084.34.fa	This paper	MAG	NA	Shoyu	soy	United States of America	Liberty, TN, United States of America	prokaryote
EBC_086.5	Bacteria	Firmicutes	Bacilli	Lactobacillales	Lactobacillaceae	Leuconostoc	Leuconostoc sp.	EBC_086.5.fa	/home/ecaffrey/user_data/MiFoDB_2023/input_beta/sonn_assembled_v1/EBC_086.5.fa	/home/ecaffrey/user_data/MiFoDB_2023/input_beta/sonn_assembled_v1_renamed/EBC_086.5.fa	This paper	MAG	NA	Potato Kimchi	vegetable	United States of America	Montana, United States of America	prokaryote
EBC_089.8	Bacteria	Firmicutes	Bacilli	Bacillales_A	Planococcaceae	Savagea	Savagea sp.	EBC_089.8.fa	/home/ecaffrey/user_data/MiFoDB_2023/input_beta/sonn_assembled_v1/EBC_089.8.fa	/home/ecaffrey/user_data/MiFoDB_2023/input_beta/sonn_assembled_v1_renamed/EBC_089.8.fa	This paper	MAG	NA	Dawadawa	soy	Ghana	Ghana	prokaryote
EBC_090.1	Archaea	Thermoproteota	Korarchaeia				Korarchaeia sp.	EBC_090.1.fa	/home/ecaffrey/user_data/MiFoDB_2023/input_beta/sonn_assembled_v1/EBC_090.1.fa	/home/ecaffrey/user_data/MiFoDB_2023/input_beta/sonn_assembled_v1_renamed/EBC_090.1.fa	This paper	MAG	NA	Lacto Elderberries	vegetable	Belgium	Antwerp, Belgium	prokaryote
EBC_110.6	Bacteria	Actinobacteriota	Actinomycetia	Streptosporangiales	Streptosporangiaceae	Nocardiopsis	Nocardiopsis sp.	EBC_110.6.fa	/home/ecaffrey/user_data/MiFoDB_2023/input_beta/sonn_assembled_v1/EBC_110.6.fa	/home/ecaffrey/user_data/MiFoDB_2023/input_beta/sonn_assembled_v1_renamed/EBC_110.6.fa	This paper	MAG	NA	Larger cheese wheel Reiss	dairy	United States of America	San Francisco, CA, United States of America	prokaryote
EBC_144.5	Bacteria	Proteobacteria	Gammaproteobacteria	Enterobacterales	Enterobacteriaceae	Enterobacter_D	Enterobacter_D sp.	EBC_144.5.fa	/home/ecaffrey/user_data/MiFoDB_2023/input_beta/sonn_assembled_v1/EBC_144.5.fa	/home/ecaffrey/user_data/MiFoDB_2023/input_beta/sonn_assembled_v1_renamed/EBC_144.5.fa	This paper	MAG	NA	Red Sauerkraut 96h	vegetable	United States of America	Stanford, CA, United States of America	prokaryote
SEM_44_S61.1	Bacteria	Proteobacteria	Gammaproteobacteria	Enterobacterales	Enterobacteriaceae	Pantoea	Pantoea sp.	SEM_44_S61.1.fa	/home/ecaffrey/user_data/MiFoDB_2023/input_beta/sonn_assembled_v1/SEM_44_S61.1.fa	/home/ecaffrey/user_data/MiFoDB_2023/input_beta/sonn_assembled_v1_renamed/SEM_44_S61.1.fa	This paper	MAG	NA	Tempeh 0h	soy	United States of America	Los Angeles, CA, United States of America	prokaryote
