## Supplementary Table 4: Assembled substrate genomes for "MiFoDB, a workflow for microbial food metagenomic characterization, enables high-resolution analysis of fermented food microbial dynamics"

### Sheet: Supplemental Table 4
#Supplemental Table 4: Fermented food substrate genomes assembled in this study
genome	domain	phylum	class	order	family	genus	species	common_name	completeness	contamination
EBC_143.9	Eukaryota	Streptophyta	Magnoliopsida	Brassicales	Brassicaceae	Brassica	Brassica oleracea	Wild cabbage	84.44	57.78
SEM_43_S60.11	Eukaryota	Streptophyta	Magnoliopsida	Brassicales	Brassicaceae	Brassica	Brassica rapa	Field mustard	80	35.56
SEM_44_S61.9	Eukaryota	Streptophyta	Magnoliopsida	Poales	Poaceae	Oryza	Oryza sativa	Asian rice	82.22	40
SEM_46_S63.13	Eukaryota	Chordata	Mammalia	Artiodactyla	Bovidae	Bos	Bos indicus x Bos taurus	Cattle hybrid	51	14
SEM_46_S63.1	Eukaryota	Chordata	Mammalia	Artiodactyla	Bovidae	Bos	unk	Belonging to cattle genus	51	14
