## Supplementary Table 5: Eukaryote genomes in MiFoDB_euk for "MiFoDB, a workflow for microbial food metagenomic characterization, enables high-resolution analysis of fermented food microbial dynamics"

### Sheet: Supplementary Table 5
#Supplementary Table 5: Eukaryotic genomes in MiFoDB_euk completeness and contamination scores
genome	domain	phylum	class	order	family	genus	species	completeness	contamination
GCA_000697035.1_RhiStoB9770-1.0_genomic.fa	Eukaryota	Mucoromycota	Mucoromycetes	Mucorales	Rhizopodaceae	Rhizopus	Rhizopus stolonifer	94.78	31.74
GCA_001599735.1_JCM_2334_assembly_v001_genomic.fa	Eukaryota	Basidiomycota	Tremellomycetes	Filobasidiales	Filobasidiaceae	Naganishia	Naganishia albida	81.8	1
GCA_001600375.1_JCM_5958_assembly_v001_genomic.fa	Eukaryota	Ascomycota	Saccharomycetes	Saccharomycetales	Trichomonascaceae	Wickerhamiella	Wickerhamiella versatilis	98.55	0.83
GCA_001695595.3_INRA_Pvit_2_genomic.fa	Eukaryota	Oomycota	N/A	Peronosporales	Peronosporaceae	Plasmopara	Plasmopara viticola	100	0
GCA_001747045.1_ASM174704v1_genomic.fa	Eukaryota	Ascomycota	Saccharomycetes	Saccharomycetales	Saccharomycodaceae	Hanseniaspora	Hanseniaspora osmophila	94.41	0
GCA_002196765.1_ASM219676v1_genomic.fa	Eukaryota	Ascomycota	Saccharomycetes	Saccharomycetales	Debaryomycetaceae	Millerozyma	Millerozyma farinosa	100	98.96
GCA_002976275.1_ASM297627v1_genomic.fa	Eukaryota	Ascomycota	Eurotiomycetes	Eurotiales	Aspergillaceae	Monascus	Monascus ruber	100	0
GCA_003243815.1_ASM324381v1_genomic.fa	Eukaryota	Ascomycota	Saccharomycetes	Saccharomycetales	Debaryomycetaceae	Spathaspora	Candida sake	99.79	0
GCA_003325435.1_Razy_CA_genomic.fa	Eukaryota	Mucoromycota	Mucoromycetes	Mucorales	Rhizopodaceae	Rhizopus	Rhizopus oligosporus	94.35	51.74
GCA_003707275.3_ASM370727v3_genomic.fa	Eukaryota	Ascomycota	Saccharomycetes	Saccharomycetales	Pichiaceae	Kregervanrija	Kregervanrija fluxuum	100	0.41
GCA_003708525.2_ASM370852v2_genomic.fa	Eukaryota	Ascomycota	Saccharomycetes	Saccharomycetales	Saccharomycetaceae	Kazachstania	Kazachstania unispora	99.79	0.41
GCA_003708545.1_ASM370854v1_genomic.fa	Eukaryota	Ascomycota	Saccharomycetes	Saccharomycetales	Saccharomycetaceae	Kazachstania	Kazachstania turicensis	98.55	0.83
GCA_003709245.3_ASM370924v3_genomic.fa	Eukaryota	Ascomycota	Saccharomycetes	Saccharomycetales	Phaffomycetaceae	Cyberlindnera	Cyberlindnera saturnus	99.59	0.21
GCA_004919595.1_Kodohm_148_genomic.fa	Eukaryota	Ascomycota	Saccharomycetes	Saccharomycetales	Debaryomycetaceae	Kodamaea	Kodamaea ohmeri	100	0
GCA_005959805.1_ASM595980v1_genomic.fa	Eukaryota	Ascomycota	Dothideomycetes	Myriangiales	Elsinoaceae	Elsinoe	Elsinoe ampelina	100	0
GCA_008274985.1_ASM827498v1_genomic.fa	Eukaryota	Ascomycota	Eurotiomycetes	Eurotiales	Aspergillaceae	Aspergillus	Aspergillus sojae	100	0
GCA_009932455.1_ASM993245v1_genomic.fa	Eukaryota	Ascomycota	Saccharomycetes	Saccharomycetales	Metschnikowiaceae	Metschnikowia	Metschnikowia pulcherrima	94	16.36
GCA_012922615.1_ASM1292261v1_genomic.fa	Eukaryota	Basidiomycota	Tremellomycetes	Tremellales	Rhynchogastremaceae	Papiliotrema	Papiliotrema laurentii	95	0.2
GCA_013365045.1_LMA-244_clib_genomic.fa	Eukaryota	Ascomycota	Saccharomycetes	Saccharomycetales	Dipodascaceae	Geotrichum	Geotrichum candidum	99.38	11.39
GCA_023522825.1_DampeI2T2_genomic.fa	Eukaryota	Ascomycota	Sordariomycetes	Diaporthales	Diaporthaceae	Diaporthe	Diaporthe ampelina	100	0.75
GCA_024220505.1_ASM2422050v1_genomic.fa	Eukaryota	Mucoromycota	Mucoromycetes	Mucorales	Rhizopodaceae	Rhizopus	Rhizopus oryzae	95.22	36.09
GCA_024748845.1_ASM2474884v1_genomic.fa	Eukaryota	Basidiomycota	Microbotryomycetes	Sporidiobolales	Sporidiobolaceae	Rhodotorula	Rhodotorula mucilaginosa	86	2.2
GCA_025999795.1_ASM2599979v1_genomic.fa	Eukaryota	Ascomycota	Eurotiomycetes	Eurotiales	Aspergillaceae	Monascus	Monascus purpureus	100	0
GCA_026027325.1_ASM2602732v1_genomic.fa	Eukaryota	Mucoromycota	Mucoromycetes	Mucorales	Mucoraceae	Actinomucor	Actinomucor elegans	91.74	23.04
GCA_026184415.1_ASM2618441v1_genomic.fa	Eukaryota	Ascomycota	Sordariomycetes	Hypocreales	N/A	Trichothecium	Trichothecium roseum	100	0
GCA_028408395.1_UA_PF_9_W20_2021_genomic.fa	Eukaryota	Ascomycota	Saccharomycetes	Saccharomycetales	Saccharomycetaceae	Kazachstania	Kazachstania servazzii	99.59	0.62
GCA_029581925.1_ASM2958192v1_genomic.fa	Eukaryota	Ascomycota	Saccharomycetes	Saccharomycetales	Pichiaceae	Pichia	Pichia fermentans	83.44	3.11
GCA_030020325.1_ASM3002032v1_genomic.fa	Eukaryota	Ascomycota	Saccharomycetes	Saccharomycetales	N/A	Starmerella	Starmerella bacillaris	86.09	0.43
GCA_030168465.1_ASM3016846v1_genomic.fa	Eukaryota	Ascomycota	Saccharomycetes	Saccharomycetales	Pichiaceae	Pichia	Pichia terricola	99.17	0.62
GCA_030567255.1_ASM3056725v1_genomic.fa	Eukaryota	Ascomycota	Saccharomycetes	Saccharomycetales	Saccharomycodaceae	Hanseniaspora	Hanseniaspora guilliermondii	62.61	0.43
GCA_030574495.1_ASM3057449v1_genomic.fa	Eukaryota	Ascomycota	Saccharomycetes	Saccharomycetales	Trigonopsidaceae	Trigonopsis	Trigonopsis cantarellii	97.68	0.33
GCA_030582255.1_ASM3058225v1_genomic.fa	Eukaryota	Ascomycota	Saccharomycetes	Saccharomycetales	Phaffomycetaceae	Wickerhamomyces	Wickerhamomyces subpelliculosus	99.17	0.21
GCA_030674195.1_ASM3067419v1_genomic.fa	Eukaryota	Ascomycota	Saccharomycetes	Saccharomycetales	N/A	Starmerella	Starmerella stellata	84.78	0
GCA_900106115.1_CBS_141442_assembly_genomic.fa	Eukaryota	Ascomycota	Saccharomycetes	Saccharomycetales	Metschnikowiaceae	Metschnikowiaceae	Metschnikowiaceae intermedia	100	0
GCA_900519055.1_YAGA0_genomic.fa	Eukaryota	Ascomycota	Saccharomycetes	Saccharomycetales	Dipodascaceae	Yarrowia	Yarrowia galli	99.59	0.21
GCA_903819635.1_AWRI4619_genomic.fa	Eukaryota	Ascomycota	Dothideomycetes	Dothideales	Saccotheciaceae	Aureobasidium	Aureobasidium vineae	100	0
GCA_903819665.1_AWRI4233_genomic.fa	Eukaryota	Ascomycota	Dothideomycetes	Dothideales	Saccotheciaceae	Aureobasidium	Aureobasidium mustum	100	0
GCA_903853725.1_AWRI4620_genomic.fa	Eukaryota	Ascomycota	Dothideomycetes	Dothideales	Saccotheciaceae	Aureobasidium	Aureobasidium uvarum	99.25	0
GCF_000002545.3_ASM254v2_genomic.fa	Eukaryota	Ascomycota	Saccharomycetes	Saccharomycetales	Saccharomycetaceae	Nakaseomyces	Nakaseomyces glabratus	100	0
GCF_000002655.1_ASM265v1_genomic.fa	Eukaryota	Ascomycota	Eurotiomycetes	Eurotiales	Aspergillaceae	Aspergillus	Aspergillus fumigatus	100	0
GCF_000002855.3_ASM285v2_genomic.fa	Eukaryota	Ascomycota	Eurotiomycetes	Eurotiales	Aspergillaceae	Aspergillus	Aspergillus niger	100	0
GCF_000006335.3_ASM633v3_genomic.fa	Eukaryota	Ascomycota	Saccharomycetes	Saccharomycetales	Debaryomycetaceae	Candida	Candida tropicalis	100	0
GCF_000006445.2_ASM644v2_genomic.fa	Eukaryota	Ascomycota	Saccharomycetes	Saccharomycetales	Debaryomycetaceae	Debaryomyces	Debaryomyces hansenii	100	0
GCF_000142805.1_ASM14280v1_genomic.fa	Eukaryota	Ascomycota	Saccharomycetes	Saccharomycetales	Saccharomycetaceae	Lachancea	Lachancea thermotolerans	100	0
GCF_000143535.2_ASM14353v4_genomic.fa	Eukaryota	Ascomycota	Leotiomycetes	Helotiales	Sclerotiniaceae	Botrytis	Botrytis cinerea	100	0
GCF_000149425.1_ASM14942v1_genomic.fa	Eukaryota	Ascomycota	Saccharomycetes	Saccharomycetales	Debaryomycetaceae	Meyerozyma	Meyerozyma guilliermondii	100	0
GCF_000149615.1_ASM14961v1_genomic.fa	Eukaryota	Ascomycota	Eurotiomycetes	Eurotiales	Aspergillaceae	Aspergillus	Aspergillus terreus	98.87	0
GCF_000182765.1_ASM18276v2_genomic.fa	Eukaryota	Ascomycota	Saccharomycetes	Saccharomycetales	Debaryomycetaceae	Candida	Candida parapsilosis	100	0
GCF_000184455.2_ASM18445v3_genomic.fa	Eukaryota	Ascomycota	Eurotiomycetes	Eurotiales	Aspergillaceae	Aspergillus	Aspergillus oryzae	100	0
GCF_000769745.1_ASM76974v1_genomic.fa	Eukaryota	Ascomycota	Eurotiomycetes	Eurotiales	Aspergillaceae	Penicillium	Penicillium expansum	100	0
GCF_001642055.1_Altal1_genomic.fa	Eukaryota	Ascomycota	Dothideomycetes	Pleosporales	Pleosporaceae	Alternaria	Alternaria alternata	100	0
GCF_001661235.1_Picme2_genomic.fa	Eukaryota	Ascomycota	Saccharomycetes	Saccharomycetales	Pichiaceae	Pichia	Pichia membranifaciens	100	0
GCF_001661255.1_Wican1_genomic.fa	Eukaryota	Ascomycota	Saccharomycetes	Saccharomycetales	Phaffomycetaceae	Wickerhamomyces	Wickerhamomyces anomalus	100	0
GCF_002708625.1_Rhimi1_1_genomic.fa	Eukaryota	Mucoromycota	Mucoromycetes	Mucorales	Rhizopodaceae	Rhizopus	Rhizopus microsporus	96.09	14.78
GCF_003054445.1_ASM305444v1_genomic.fa	Eukaryota	Ascomycota	Saccharomycetes	Saccharomycetales	Pichiaceae	Pichia	Pichia kudriavzevii	100	0
GCF_003184745.1_Aspuva1_genomic.fa	Eukaryota	Ascomycota	Eurotiomycetes	Eurotiales	Aspergillaceae	Aspergillus	Aspergillus uvarum	100	0
GCF_010724455.1_ASM1072445v1_genomic.fa	Eukaryota	Ascomycota	Eurotiomycetes	Eurotiales	Aspergillaceae	Aspergillus	Aspergillus lentulus	100	0
GCF_013340325.1_ASM1334032v1_genomic.fa	Eukaryota	Ascomycota	Eurotiomycetes	Eurotiales	Aspergillaceae	Aspergillus	Aspergillus tubingensis	100	0
GCF_016861625.1_AkawachiiIFO4308_assembly01_genomic.fa	Eukaryota	Ascomycota	Eurotiomycetes	Eurotiales	Aspergillaceae	Aspergillus	Aspergillus luchuensis	100	0
ODFM-BA-A-0050-001_Hanseniaspora_uvarum_CBA6001.fa	Eukaryota	Ascomycota	Saccharomycetes	Saccharomycetales	Saccharomycodaceae	Hanseniaspora	Hanseniaspora uvarum	60.87	0.43
ODFM-BA-A-0051-001_Pichia_kluyveri_CBA6002.fa	Eukaryota	Ascomycota	Saccharomycetes	Saccharomycetales	Pichiaceae	Pichia	Pichia kluyveri CBA6002	79.5	11.59
ODFM-BA-A-0052-001_Yarrowia_lipolytica_CBA6003.fa	Eukaryota	Ascomycota	Saccharomycetes	Saccharomycetales	Dipodascaceae	Yarrowia	Yarrowia lipolytica CBA6003	100	0
ODFM-BA-A-0118-001_Brettanomyces_anomalus_YV396.fa	Eukaryota	Ascomycota	Saccharomycetes	Saccharomycetales	Pichiaceae	Brettanomyces	Brettanomyces anomalus YV396	99.17	0
ODFM-BA-A-0144-001_Penicillium_roqueforti_CECT_2905.fa	Eukaryota	Ascomycota	Eurotiomycetes	Eurotiales	Aspergillaceae	Penicillium	Penicillium roqueforti CECT 2905	100	0
ODFM-BA-A-0193-001_Saccharomyces_cerevisiae_beer44.fa	Eukaryota	Ascomycota	Saccharomycetes	Saccharomycetales	Saccharomycodaceae	Saccharomyces	Saccharomyces cerevisiae	100	0.21
ODFM-BA-A-0197-001_Saccharomyces_pastorianus_CBS_1513.fa	Eukaryota	Ascomycota	Saccharomycetes	Saccharomycetales	Saccharomycodaceae	Saccharomyces	Saccharomyces pastorianus CBS 1513	100	69.36
C-R03.bin.3.fa	Eukaryota	Ascomycota	Saccharomycetes	Saccharomycetales	Debaryomycetaceae	Candida	Scheffersomyces stipitis	95.24	0.21
EBC_024.4.fa	Eukaryota	Ascomycota	Saccharomycetes	Saccharomycetales	Saccharomycetaceae	Kluyveromyces	Kluyveromyces marxianus	93.58	0.21
EBC_034.6.fa	Eukaryota	Ascomycota	Saccharomycetes	Saccharomycetales	Pichiaceae	Brettanomyces	Brettanomyces bruxellensis	82.4	1.24
EBC_092.62.fa	Eukaryota	Ascomycota	Saccharomycetes	Saccharomycetales	Saccharomycetaceae	Kazachstania	Kazachstania saulgeensis sp. 1	96.48	63.35
EBC_100.2.fa	Eukaryota	Ascomycota	Saccharomycetes	Saccharomycetales	Saccharomycetaceae	Kazachstania	Kazachstania saulgeensis sp. 2	99.79	0.41
EBC_135.6.fa	Eukaryota	Ascomycota	Saccharomycetes	Saccharomycetales	Saccharomycodaceae	Hanseniaspora	Hanseniaspora opuntiae	55.22	1.3
EBC_143.9.fa	Eukaryota	Streptophyta	Magnoliopsida	Brassicales	Brassicaceae	Brassica	Brassica oleracea	84.44	57.78
FS06_2016_noduplicates_bin.2.fa	Eukaryota	Ascomycota	Saccharomycetes	Saccharomycetales	Saccharomycetaceae	Kazachstania	Kazachstania saulgeensis sp. 3	96.07	0.41
FS09_2016_noduplicates_bin.9.fa	Eukaryota	Ascomycota	Saccharomycetes	Saccharomycetales	Saccharomycetaceae	Kazachstania	Kazachstania saulgeensis sp. 4	88.82	82.61
FS31_2017_noduplicates_bin.6.fa	Eukaryota	Ascomycota	Saccharomycetes	Saccharomycetales	Saccharomycetaceae	Saccharomyces	Saccharomyces eubayanus	92.96	0
