## Supplementary Table 6: Substrate genomes for "MiFoDB, a workflow for microbial food metagenomic characterization, enables high-resolution analysis of fermented food microbial dynamics"

### Sheet: Supplemental Table 6
#Supplemental Table 6: Substrate genomes in MiFoDB_sub
Name	Substrate	Assembly	GenBank	RefSeq	Scientific.name	category	domain	phylum	class	order	family	genus	species	common_name
GCF_000695525.1_BOL_genomic.fna	Cabbage	BOL	GCA_000695525.1	GCF_000695525.1	Brassica oleracea var. oleracea	Substrate	Eukarya	Streptophyta	Magnoliopsida	Brassicales	Brassicaceae	Brassica	Brassica oleracea	Cabbage
GCA_002263795.3_ARS-UCD1.3_genomic.fna	Cow	ARS-UCD1.3	GCA_002263795.3	GCF_002263795.2	Bos taurus	Substrate	Eukarya	Chordata	Mammalia	Artiodactyla	Bovidae	Bos	Bos taurus	Cow
GCA_001704415.2_ARS1.2_genomic.fna	Goat	ARS1.2	GCA_001704415.2	GCF_001704415.2	Capra hircus	Substrate	Eukarya	Chordata	Mammalia	Artiodactyla	Bovidae	Capra	Capra hircus	Goat
GCF_000003745.3_12X_genomic.fna	Grapes	12X	GCA_000003745.2	GCF_000003745.3	Vitis vinifera	Substrate	Eukarya	Streptophyta	Magnoliopsida	Vitales	Vitaceae	Vitis	Vitis vinifera	Wine grapes
GCF_000004515.6_Glycine_max_v4.0_genomic.fna	Soy	Glycine_max_v4.0	GCA_000004515.5	GCF_000004515.6	Glycine max	Substrate	Eukarya	Streptophyta	Magnoliopsida	Fabales	Fabaceae	Glycine	Glycine max	Soy
GCF_001433935.1_IRGSP-1.0_genomic.fna	Rice	IRGSP-1.0	GCA_001433935.1	GCF_001433935.1	Oryza sativa	Substrate	Eukarya	Streptophyta	Magnoliopsida	Poales	Poaceae	Oryza	Oryza sativa	Rice
GCF_018294505.1_IWGSC_CS_RefSeq_v2.1_genomic.fna	Wheat	IWGSC CS RefSeq v2.1	GCA_018294505.1	GCF_018294505.1	Triticum aestivum	Substrate	Eukarya	Streptophyta	Magnoliopsida	Poales	Poaceae	Triticum	Triticum aestivum	Wheat
