## Supplementary Table 8: inStrain results for "MiFoDB, a workflow for microbial food metagenomic characterization, enables high-resolution analysis of fermented food microbial dynamics"

### Sheet: Supplementary Table 8
#Supplementary Table 8: Listing of strains shared across samples
sample	genome	strain	abundance	ingredient
Alimentari Aurora red kraut brine	EBC_031.14	Citrobacter_A amalonaticus 10_1	0.665284	vegetable
Alimentari Aurora red kraut brine	EBC_091.9	Enterobacter asburiae_B 23_1	6.66641	vegetable
Alimentari Aurora red kraut brine	GCF_000196855.1_ASM19685v1_genomic	Leuconostoc gasicomitatum 50_3	1.51427	vegetable
Alimentari Aurora red kraut brine	EBC_030.11	Rahnella variigena 9_1	0.555321	vegetable
Alimentari Aurora red kraut solid	EBC_031.14	Citrobacter_A amalonaticus 10_1	0.929228	vegetable
Alimentari Aurora red kraut solid	EBC_091.9	Enterobacter asburiae_B 23_1	4.01596	vegetable
Alimentari Aurora red kraut solid	GCF_000196855.1_ASM19685v1_genomic	Leuconostoc gasicomitatum 50_3	23.7941	vegetable
Alimentari Aurora red kraut solid	EBC_030.11	Rahnella variigena 9_1	2.07866	vegetable
Cinsoy S-22-P1	GCF_900116935.1_Chromosome_genomic	Ligilactobacillus acidipiscis 187_1	0.189148	soy
Cinsoy S-22-P1	ODFM-BA-A-0009-005_Bacillus_velezensis_YJ11-1-4	Bacillus velezensis 202_3	0.74388	soy
Cinsoy Shoyu mother	GCF_900116935.1_Chromosome_genomic	Ligilactobacillus acidipiscis 187_1	8.43361	soy
Cinsoy Shoyu mother	ODFM-BA-A-0009-005_Bacillus_velezensis_YJ11-1-4	Bacillus velezensis 202_3	4.65587	soy
Cinsoy Shoyu mother	EBC_097.14	Bacillus subtilis 24_1	1.27874	soy
Cinsoy Tamari mother	GCF_900116935.1_Chromosome_genomic	Ligilactobacillus acidipiscis 187_1	4.07435	soy
Cinsoy Tamari mother	ODFM-BA-A-0009-005_Bacillus_velezensis_YJ11-1-4	Bacillus velezensis 202_3	6.05662	soy
Cinsoy Tamari mother	EBC_097.14	Bacillus subtilis 24_1	2.08831	soy
Curtido 0h	EBC_146.4	Gluconobacter_A japonicus 40_1	0.618772	vegetable
Curtido 7d	GCF_001951095.1_ASM195109v1_genomic	Weissella cibaria 113_1	22.0572	vegetable
Curtido 7d	GCF_003353445.1_ASM335344v1_genomic	Weissella soli 120_1	0.346585	vegetable
Curtido 7d	GCF_007954525.1_ASM795452v1_genomic	Leuconostoc carnosum 160_1	0.422138	vegetable
Curtido 7d	GCF_007954605.1_ASM795460v1_genomic	Leuconostoc lactis 161_6	14.436	vegetable
Curtido 7d	GCF_019655995.1_ASM1965599v1_genomic	Leuconostoc holzapfelii 179_1	3.42779	vegetable
Curtido 7d	GCF_019656055.1_ASM1965605v1_genomic	Leuconostoc miyukkimchii 181_2	0.686881	vegetable
Curtido 7d	PasolliE_2019__Y001__bin.6	Lactococcus lactis 227_4	1.41845	vegetable
Curtido 7d	EBC_146.4	Gluconobacter_A japonicus 40_1	0.179233	vegetable
Curtido 7d	EBC_147.23	Rahnella aceris 41_2	1.07878	vegetable
Curtido 7d	EBC_148.26	Lactococcus_A carnosus 42_1	0.339483	vegetable
Curtido 7d	GCF_000298875.1_ASM29887v1_genomic	Leuconostoc gelidum 52_1	6.84647	vegetable
Curtido 96h	GCF_001951095.1_ASM195109v1_genomic	Weissella cibaria 113_1	40.956	vegetable
Curtido 96h	GCF_003353445.1_ASM335344v1_genomic	Weissella soli 120_1	1.49027	vegetable
Curtido 96h	GCF_007954525.1_ASM795452v1_genomic	Leuconostoc carnosum 160_1	0.570146	vegetable
Curtido 96h	GCF_007954605.1_ASM795460v1_genomic	Leuconostoc lactis 161_6	12.3787	vegetable
Curtido 96h	GCF_019655995.1_ASM1965599v1_genomic	Leuconostoc holzapfelii 179_1	2.94621	vegetable
Curtido 96h	GCF_019656055.1_ASM1965605v1_genomic	Leuconostoc miyukkimchii 181_2	1.04794	vegetable
Curtido 96h	PasolliE_2019__Y001__bin.6	Lactococcus lactis 227_4	1.4823	vegetable
Curtido 96h	EBC_146.4	Gluconobacter_A japonicus 40_1	0.232483	vegetable
Curtido 96h	EBC_147.23	Rahnella aceris 41_2	1.44154	vegetable
Curtido 96h	EBC_148.26	Lactococcus_A carnosus 42_1	0.971204	vegetable
Curtido 96h	GCF_000298875.1_ASM29887v1_genomic	Leuconostoc gelidum 52_1	7.36778	vegetable
Daikon Kasuzuke	Peaso_bin.1	Pantoea agglomerans 228_2	28.4594	vegetable
Furu #1	GCF_007954605.1_ASM795460v1_genomic	Leuconostoc lactis 161_1	0.863986	soy
Goat kefir - T12	PasolliE_2019__Y001__bin.6	Lactococcus lactis 227_5	61.8415	dairy
Goat kefir - T15	PasolliE_2019__Y001__bin.6	Lactococcus lactis 227_5	7.39518	dairy
Goat kefir - T17	PasolliE_2019__Y001__bin.6	Lactococcus lactis 227_5	63.1465	dairy
Goat kefir - T19	PasolliE_2019__Y001__bin.6	Lactococcus lactis 227_5	63.1318	dairy
Goat kefir - T21	PasolliE_2019__Y001__bin.6	Lactococcus lactis 227_5	61.7613	dairy
Goat kefir - T23	Imad_L-18.bin.9	Lentilactobacillus kefiri 189_1	0.0952988	dairy
Goat kefir - T23	PasolliE_2019__Y001__bin.6	Lactococcus lactis 227_5	62.7891	dairy
Goat kefir - T25	PasolliE_2019__Y001__bin.6	Lactococcus lactis 227_5	50.8176	dairy
Goat kefir - T3	PasolliE_2019__Y001__bin.6	Lactococcus lactis 227_5	62.4115	dairy
Goat kefir - T30	Imad_L-18.bin.9	Lentilactobacillus kefiri 189_1	0.155525	dairy
Goat kefir - T30	PasolliE_2019__Y001__bin.6	Lactococcus lactis 227_5	62.0842	dairy
Goat kefir - T35	Imad_L-18.bin.9	Lentilactobacillus kefiri 189_1	0.336794	dairy
Goat kefir - T35	PasolliE_2019__Y001__bin.6	Lactococcus lactis 227_5	61.5603	dairy
Goat kefir - T40	Imad_L-18.bin.9	Lentilactobacillus kefiri 189_1	0.442761	dairy
Goat kefir - T40	PasolliE_2019__Y001__bin.6	Lactococcus lactis 227_5	61.4249	dairy
Goat kefir - T50	Imad_L-18.bin.9	Lentilactobacillus kefiri 189_1	0.895511	dairy
Goat kefir - T50	PasolliE_2019__Y001__bin.6	Lactococcus lactis 227_5	60.3832	dairy
Goat kefir - T6	Imad_L-18.bin.9	Lentilactobacillus kefiri 189_1	0.30069	dairy
Goat kefir - T6	PasolliE_2019__Y001__bin.6	Lactococcus lactis 227_5	55.5522	dairy
Goat kefir - T60	Imad_L-18.bin.9	Lentilactobacillus kefiri 189_1	1.62838	dairy
Goat kefir - T60	PasolliE_2019__Y001__bin.6	Lactococcus lactis 227_5	57.8609	dairy
Goat kefir - T9	PasolliE_2019__Y001__bin.6	Lactococcus lactis 227_5	60.4161	dairy
Kimchi brine T0	Peaso_bin.1	Pantoea agglomerans 228_2	1.26789	vegetable
Kimchi brine T0	SEM_41_S58.12	Xanthomonas perforans 230_1	0.383716	vegetable
Kimchi brine TF	GCF_001951095.1_ASM195109v1_genomic	Weissella cibaria 113_7	0.451065	vegetable
Kimchi brine TF	GCF_005405005.1_ASM540500v1_genomic	Lactiplantibacillus daoliensis 151_1	0.0528134	vegetable
Kimchi brine TF	GCF_019656015.1_ASM1965601v1_genomic	Leuconostoc inhae 180_1	0.723255	vegetable
Kimchi brine TF	GCF_019656055.1_ASM1965605v1_genomic	Leuconostoc miyukkimchii 181_1	0.204239	vegetable
Kimchi brine TF	ODFM-BA-A-0005-002_Lactobacillus_curvatus_WiKim38	Latilactobacillus curvatus 201_3	1.1908	vegetable
Kimchi brine TF	ODFM-BA-A-0086-005_Weissella_koreensis_CBA3615	Weissella koreensis 204_1	9.71409	vegetable
Kimchi brine TF	Peaso_bin.1	Pantoea agglomerans 228_1	1.48105	vegetable
Kimchi brine TF	SEM_41_S58.12	Xanthomonas perforans 230_1	1.84833	vegetable
Kimchi brine TF	SEM_44_S61.1	Pantoea sp. 232_1	0.713454	vegetable
Kimchi brine TF	EBC_105.6	Leuconostoc citreum 27_4	0.189029	vegetable
Kimchi brine TF	GCF_000196855.1_ASM19685v1_genomic	Leuconostoc gasicomitatum 50_4	0.575563	vegetable
Kimchi solid T0	GCF_001951095.1_ASM195109v1_genomic	Weissella cibaria 113_7	0.563622	vegetable
Kimchi solid T0	GCF_005405005.1_ASM540500v1_genomic	Lactiplantibacillus daoliensis 151_1	0.504968	vegetable
Kimchi solid T0	GCF_019656015.1_ASM1965601v1_genomic	Leuconostoc inhae 180_1	0.786538	vegetable
Kimchi solid T0	GCF_019656055.1_ASM1965605v1_genomic	Leuconostoc miyukkimchii 181_1	0.425521	vegetable
Kimchi solid T0	ODFM-BA-A-0005-002_Lactobacillus_curvatus_WiKim38	Latilactobacillus curvatus 201_3	8.81086	vegetable
Kimchi solid T0	ODFM-BA-A-0086-005_Weissella_koreensis_CBA3615	Weissella koreensis 204_1	6.95908	vegetable
Kimchi solid T0	Peaso_bin.1	Pantoea agglomerans 228_1	0.114873	vegetable
Kimchi solid T0	SEM_41_S58.12	Xanthomonas perforans 230_1	0.124106	vegetable
Kimchi solid T0	SEM_44_S61.1	Pantoea sp. 232_1	0.0607631	vegetable
Kimchi solid T0	EBC_105.6	Leuconostoc citreum 27_4	0.266088	vegetable
Kimchi solid T0	GCF_000196855.1_ASM19685v1_genomic	Leuconostoc gasicomitatum 50_4	0.757331	vegetable
Kimchi solid TF	SEM_41_S58.12	Xanthomonas perforans 230_1	0.211704	vegetable
Lacto Elderberries	EBC_090.1	class Korarchaeia sp. 20_1	22.004	vegetable
Lacto Elderberries	EBC_090.9	Staphylococcus cohnii 22_1	7.78042	vegetable
Larger cheese wheel Reiss	MacoriG_2019__CS_R46__bin.2	Psychrobacter sp014861395 196_1	21.3161	dairy
Larger cheese wheel Reiss	EBC_111.13	Glutamicibacter ardleyensis 31_1	3.39332	dairy
Pink small cheese Reiss	MacoriG_2019__CS_R46__bin.2	Psychrobacter sp014861395 196_1	12.6794	dairy
Pink small cheese Reiss	EBC_111.13	Glutamicibacter ardleyensis 31_1	2.49822	dairy
Radish Sauerkraut	GCF_007954605.1_ASM795460v1_genomic	Leuconostoc lactis 161_1	0.272945	vegetable
Red Sauerkraut 21d	GCF_001951095.1_ASM195109v1_genomic	Weissella cibaria 113_1	5.48202	vegetable
Red Sauerkraut 21d	GCF_007954605.1_ASM795460v1_genomic	Leuconostoc lactis 161_5	0.16513	vegetable
Red Sauerkraut 21d	PasolliE_2019__Y001__bin.6	Lactococcus lactis 227_4	0.0903699	vegetable
Red Sauerkraut 21d	EBC_144.5	Enterobacter_D sp. 38_1	0.160775	vegetable
Red Sauerkraut 21d	EBC_145.4	Serratia liquefaciens 39_1	0.58286	vegetable
Red Sauerkraut 96h	GCF_001951095.1_ASM195109v1_genomic	Weissella cibaria 113_1	52.7552	vegetable
Red Sauerkraut 96h	GCF_007954605.1_ASM795460v1_genomic	Leuconostoc lactis 161_5	1.49599	vegetable
Red Sauerkraut 96h	GCF_019656055.1_ASM1965605v1_genomic	Leuconostoc miyukkimchii 181_2	0.745519	vegetable
Red Sauerkraut 96h	PasolliE_2019__Y001__bin.6	Lactococcus lactis 227_4	0.639709	vegetable
Red Sauerkraut 96h	EBC_144.5	Enterobacter_D sp. 38_1	0.819439	vegetable
Red Sauerkraut 96h	EBC_145.4	Serratia liquefaciens 39_1	1.8708	vegetable
Red Sauerkraut 96h	EBC_147.23	Rahnella aceris 41_2	0.719615	vegetable
Red Sauerkraut 96h	EBC_148.26	Lactococcus_A carnosus 42_1	0.225872	vegetable
Red Sauerkraut 96h	GCF_000298875.1_ASM29887v1_genomic	Leuconostoc gelidum 52_1	0.187333	vegetable
Ruby wine pellet	GCF_007990205.1_ASM799020v1_genomic	Pediococcus parvulus 163_1	0.532729	alcohol
Ruby wine pellet	GCF_020510245.1_ASM2051024v1_genomic	Oenococcus oeni 184_2	0.446579	alcohol
Ruby wine pellet	GCF_001434655.1_ASM143465v1_genomic	Lentilactobacillus hilgardii 72_1	43.9364	alcohol
Ruby wine supernatant	GCF_007990205.1_ASM799020v1_genomic	Pediococcus parvulus 163_1	0.699507	alcohol
Ruby wine supernatant	GCF_020510245.1_ASM2051024v1_genomic	Oenococcus oeni 184_2	0.860798	alcohol
Ruby wine supernatant	GCF_001434655.1_ASM143465v1_genomic	Lentilactobacillus hilgardii 72_1	45.5476	alcohol
Seeded Sauerkraut 21d	GCF_003813165.1_ASM381316v1_genomic	Levilactobacillus brevis 122_4	0.269491	vegetable
Seeded Sauerkraut 21d	GCF_004354595.1_ASM435459v1_genomic	Secundilactobacillus silagei 147_1	2.74168	vegetable
Seeded Sauerkraut 21d	GCF_007990205.1_ASM799020v1_genomic	Pediococcus parvulus 163_2	58.8505	vegetable
Seeded Sauerkraut 96h	GCF_003813165.1_ASM381316v1_genomic	Levilactobacillus brevis 122_4	0.454205	vegetable
Seeded Sauerkraut 96h	GCF_004354595.1_ASM435459v1_genomic	Secundilactobacillus silagei 147_1	1.30947	vegetable
Seeded Sauerkraut 96h	GCF_007990205.1_ASM799020v1_genomic	Pediococcus parvulus 163_2	75.7267	vegetable
Seeded Sauerkraut 96h	EBC_105.6	Leuconostoc citreum 27_1	0.0297038	vegetable
Seeded Sauerkraut 96h	EBC_140.10	Pantoea brenneri 36_1	0.0868427	vegetable
Shoyu	EBC_090.1	class Korarchaeia sp. 20_1	1.34405	soy
Shoyu	EBC_090.9	Staphylococcus cohnii 22_1	2.97082	soy
Stagiaire SB cider	GCF_020510245.1_ASM2051024v1_genomic	Oenococcus oeni 184_1	54.8974	alcohol
Stagiaire SB top 1	GCF_020510245.1_ASM2051024v1_genomic	Oenococcus oeni 184_1	93.4114	alcohol
Stagiaire SB top 2	GCF_020510245.1_ASM2051024v1_genomic	Oenococcus oeni 184_1	83.3508	alcohol
Stagiaire pink wine pellet	GCF_020510245.1_ASM2051024v1_genomic	Oenococcus oeni 184_1	21.4427	alcohol
Stagiaire pink wine supernatant	GCF_020510245.1_ASM2051024v1_genomic	Oenococcus oeni 184_1	9.46108	alcohol
Stagiaire white wine pellet	GCF_020510245.1_ASM2051024v1_genomic	Oenococcus oeni 184_1	65.1185	alcohol
Stagiaire white wine supernatant	GCF_020510245.1_ASM2051024v1_genomic	Oenococcus oeni 184_1	82.9798	alcohol
Viili T0	ODFM-BA-A-0132-001_Pseudomonas_lactis_ITEM_17295	Pseudomonas_E paracarnis 207_1	5.99566	dairy
Viili TF	ODFM-BA-A-0132-001_Pseudomonas_lactis_ITEM_17295	Pseudomonas_E paracarnis 207_1	14.71	dairy
Volcano Kimchi Bok choi	GCF_001951095.1_ASM195109v1_genomic	Weissella cibaria 113_2	12.5648	vegetable
Volcano Kimchi Bok choi	ODFM-BA-A-0005-002_Lactobacillus_curvatus_WiKim38	Latilactobacillus curvatus 201_1	3.24884	vegetable
Volcano Kimchi Bok choi	EBC_105.6	Leuconostoc citreum 27_2	0.517765	vegetable
Volcano Kimchi Smokeshow	GCF_001951095.1_ASM195109v1_genomic	Weissella cibaria 113_2	18.1107	vegetable
Volcano Kimchi Smokeshow	ODFM-BA-A-0005-002_Lactobacillus_curvatus_WiKim38	Latilactobacillus curvatus 201_1	2.6351	vegetable
Volcano Kimchi Smokeshow	EBC_105.6	Leuconostoc citreum 27_2	0.935927	vegetable
Wild Sauerkraut 0d	GCF_004354595.1_ASM435459v1_genomic	Secundilactobacillus silagei 147_1	1.05764	vegetable
Wild Sauerkraut 0d	GCF_007990205.1_ASM799020v1_genomic	Pediococcus parvulus 163_2	8.2127	vegetable
Wild Sauerkraut 0d	EBC_105.6	Leuconostoc citreum 27_1	8.69731	vegetable
Wild Sauerkraut 96h	GCF_003813165.1_ASM381316v1_genomic	Levilactobacillus brevis 122_4	0.514424	vegetable
Wild Sauerkraut 96h	GCF_007990205.1_ASM799020v1_genomic	Pediococcus parvulus 163_2	59.7341	vegetable
Wild Sauerkraut 96h	EBC_140.10	Pantoea brenneri 36_1	0.229212	vegetable
