## Supplementary Table 9: StrainPhlan4 results for "MiFoDB, a workflow for microbial food metagenomic characterization, enables high-resolution analysis of fermented food microbial dynamics"

### Sheet: Supplementary Table 9
#Supplementary Table 9: StrainPhlan4 results
sample1_ID	sample2_ID	SGB	threshold	sample1_description	sample2_description	unrelated
EBC_010	EBC_011	t__SGB7985	0.0362948	Goat kefir - 3h	Goat kefir - 6h	N
EBC_010	EBC_012	t__SGB7985	0.0362948	Goat kefir - 3h	Goat kefir - 9h	N
EBC_010	EBC_013	t__SGB7985	0.0362948	Goat kefir - 3h	Goat kefir - 12h	N
EBC_010	EBC_014	t__SGB7985	0.0362948	Goat kefir - 3h	Goat kefir - 15h	N
EBC_010	EBC_015	t__SGB7985	0.0362948	Goat kefir - 3h	Goat kefir - 17h	N
EBC_010	EBC_016	t__SGB7985	0.0362948	Goat kefir - 3h	Goat kefir - 19h	N
EBC_010	EBC_017	t__SGB7985	0.0362948	Goat kefir - 3h	Goat kefir - 21h	N
EBC_010	EBC_018	t__SGB7985	0.0362948	Goat kefir - 3h	Goat kefir - 23h	N
EBC_010	EBC_019	t__SGB7985	0.0362948	Goat kefir - 3h	Goat kefir - 25h	N
EBC_010	EBC_020	t__SGB7985	0.0362948	Goat kefir - 3h	Goat kefir - 30h	N
EBC_010	EBC_021	t__SGB7985	0.0362948	Goat kefir - 3h	Goat kefir - 35h	N
EBC_010	EBC_022	t__SGB7985	0.0362948	Goat kefir - 3h	Goat kefir - 40h	N
EBC_010	EBC_023	t__SGB7985	0.0362948	Goat kefir - 3h	Goat kefir - 50h	N
EBC_010	EBC_024	t__SGB7985	0.0362948	Goat kefir - 3h	Goat kefir - 60h	N
EBC_011	EBC_012	t__SGB7985	0.0362948	Goat kefir - 6h	Goat kefir - 9h	N
EBC_011	EBC_013	t__SGB7985	0.0362948	Goat kefir - 6h	Goat kefir - 12h	N
EBC_011	EBC_014	t__SGB7985	0.0362948	Goat kefir - 6h	Goat kefir - 15h	N
EBC_011	EBC_015	t__SGB7985	0.0362948	Goat kefir - 6h	Goat kefir - 17h	N
EBC_011	EBC_016	t__SGB7985	0.0362948	Goat kefir - 6h	Goat kefir - 19h	N
EBC_011	EBC_017	t__SGB7985	0.0362948	Goat kefir - 6h	Goat kefir - 21h	N
EBC_011	EBC_018	t__SGB7985	0.0362948	Goat kefir - 6h	Goat kefir - 23h	N
EBC_011	EBC_019	t__SGB7985	0.0362948	Goat kefir - 6h	Goat kefir - 25h	N
EBC_011	EBC_020	t__SGB7985	0.0362948	Goat kefir - 6h	Goat kefir - 30h	N
EBC_011	EBC_021	t__SGB7985	0.0362948	Goat kefir - 6h	Goat kefir - 35h	N
EBC_011	EBC_022	t__SGB7985	0.0362948	Goat kefir - 6h	Goat kefir - 40h	N
EBC_011	EBC_023	t__SGB7985	0.0362948	Goat kefir - 6h	Goat kefir - 50h	N
EBC_011	EBC_024	t__SGB7985	0.0362948	Goat kefir - 6h	Goat kefir - 60h	N
EBC_012	EBC_013	t__SGB7985	0.0362948	Goat kefir - 9h	Goat kefir - 12h	N
EBC_012	EBC_014	t__SGB7985	0.0362948	Goat kefir - 9h	Goat kefir - 15h	N
EBC_012	EBC_015	t__SGB7985	0.0362948	Goat kefir - 9h	Goat kefir - 17h	N
EBC_012	EBC_016	t__SGB7985	0.0362948	Goat kefir - 9h	Goat kefir - 19h	N
EBC_012	EBC_017	t__SGB7985	0.0362948	Goat kefir - 9h	Goat kefir - 21h	N
EBC_012	EBC_018	t__SGB7985	0.0362948	Goat kefir - 9h	Goat kefir - 23h	N
EBC_012	EBC_019	t__SGB7985	0.0362948	Goat kefir - 9h	Goat kefir - 25h	N
EBC_012	EBC_020	t__SGB7985	0.0362948	Goat kefir - 9h	Goat kefir - 30h	N
EBC_012	EBC_021	t__SGB7985	0.0362948	Goat kefir - 9h	Goat kefir - 35h	N
EBC_012	EBC_022	t__SGB7985	0.0362948	Goat kefir - 9h	Goat kefir - 40h	N
EBC_012	EBC_023	t__SGB7985	0.0362948	Goat kefir - 9h	Goat kefir - 50h	N
EBC_012	EBC_024	t__SGB7985	0.0362948	Goat kefir - 9h	Goat kefir - 60h	N
EBC_013	EBC_014	t__SGB7985	0.0362948	Goat kefir - 12h	Goat kefir - 15h	N
EBC_013	EBC_015	t__SGB7985	0.0362948	Goat kefir - 12h	Goat kefir - 17h	N
EBC_013	EBC_016	t__SGB7985	0.0362948	Goat kefir - 12h	Goat kefir - 19h	N
EBC_013	EBC_017	t__SGB7985	0.0362948	Goat kefir - 12h	Goat kefir - 21h	N
EBC_013	EBC_018	t__SGB7985	0.0362948	Goat kefir - 12h	Goat kefir - 23h	N
EBC_013	EBC_019	t__SGB7985	0.0362948	Goat kefir - 12h	Goat kefir - 25h	N
EBC_013	EBC_020	t__SGB7985	0.0362948	Goat kefir - 12h	Goat kefir - 30h	N
EBC_013	EBC_021	t__SGB7985	0.0362948	Goat kefir - 12h	Goat kefir - 35h	N
EBC_013	EBC_022	t__SGB7985	0.0362948	Goat kefir - 12h	Goat kefir - 40h	N
EBC_013	EBC_023	t__SGB7985	0.0362948	Goat kefir - 12h	Goat kefir - 50h	N
EBC_013	EBC_024	t__SGB7985	0.0362948	Goat kefir - 12h	Goat kefir - 60h	N
EBC_014	EBC_015	t__SGB7985	0.0362948	Goat kefir - 15h	Goat kefir - 17h	N
EBC_014	EBC_016	t__SGB7985	0.0362948	Goat kefir - 15h	Goat kefir - 19h	N
EBC_014	EBC_017	t__SGB7985	0.0362948	Goat kefir - 15h	Goat kefir - 21h	N
EBC_014	EBC_018	t__SGB7985	0.0362948	Goat kefir - 15h	Goat kefir - 23h	N
EBC_014	EBC_019	t__SGB7985	0.0362948	Goat kefir - 15h	Goat kefir - 25h	N
EBC_014	EBC_020	t__SGB7985	0.0362948	Goat kefir - 15h	Goat kefir - 30h	N
EBC_014	EBC_021	t__SGB7985	0.0362948	Goat kefir - 15h	Goat kefir - 35h	N
EBC_014	EBC_022	t__SGB7985	0.0362948	Goat kefir - 15h	Goat kefir - 40h	N
EBC_014	EBC_023	t__SGB7985	0.0362948	Goat kefir - 15h	Goat kefir - 50h	N
EBC_014	EBC_024	t__SGB7985	0.0362948	Goat kefir - 15h	Goat kefir - 60h	N
EBC_015	EBC_016	t__SGB7985	0.0362948	Goat kefir - 17h	Goat kefir - 19h	N
EBC_015	EBC_017	t__SGB7985	0.0362948	Goat kefir - 17h	Goat kefir - 21h	N
EBC_015	EBC_018	t__SGB7985	0.0362948	Goat kefir - 17h	Goat kefir - 23h	N
EBC_015	EBC_019	t__SGB7985	0.0362948	Goat kefir - 17h	Goat kefir - 25h	N
EBC_015	EBC_020	t__SGB7985	0.0362948	Goat kefir - 17h	Goat kefir - 30h	N
EBC_015	EBC_021	t__SGB7985	0.0362948	Goat kefir - 17h	Goat kefir - 35h	N
EBC_015	EBC_022	t__SGB7985	0.0362948	Goat kefir - 17h	Goat kefir - 40h	N
EBC_015	EBC_023	t__SGB7985	0.0362948	Goat kefir - 17h	Goat kefir - 50h	N
EBC_015	EBC_024	t__SGB7985	0.0362948	Goat kefir - 17h	Goat kefir - 60h	N
EBC_016	EBC_017	t__SGB7985	0.0362948	Goat kefir - 19h	Goat kefir - 21h	N
EBC_016	EBC_018	t__SGB7985	0.0362948	Goat kefir - 19h	Goat kefir - 23h	N
EBC_016	EBC_019	t__SGB7985	0.0362948	Goat kefir - 19h	Goat kefir - 25h	N
EBC_016	EBC_020	t__SGB7985	0.0362948	Goat kefir - 19h	Goat kefir - 30h	N
EBC_016	EBC_021	t__SGB7985	0.0362948	Goat kefir - 19h	Goat kefir - 35h	N
EBC_016	EBC_022	t__SGB7985	0.0362948	Goat kefir - 19h	Goat kefir - 40h	N
EBC_016	EBC_023	t__SGB7985	0.0362948	Goat kefir - 19h	Goat kefir - 50h	N
EBC_016	EBC_024	t__SGB7985	0.0362948	Goat kefir - 19h	Goat kefir - 60h	N
EBC_017	EBC_018	t__SGB7985	0.0362948	Goat kefir - 21h	Goat kefir - 23h	N
EBC_017	EBC_019	t__SGB7985	0.0362948	Goat kefir - 21h	Goat kefir - 25h	N
EBC_017	EBC_020	t__SGB7985	0.0362948	Goat kefir - 21h	Goat kefir - 30h	N
EBC_017	EBC_021	t__SGB7985	0.0362948	Goat kefir - 21h	Goat kefir - 35h	N
EBC_017	EBC_022	t__SGB7985	0.0362948	Goat kefir - 21h	Goat kefir - 40h	N
EBC_017	EBC_023	t__SGB7985	0.0362948	Goat kefir - 21h	Goat kefir - 50h	N
EBC_017	EBC_024	t__SGB7985	0.0362948	Goat kefir - 21h	Goat kefir - 60h	N
EBC_018	EBC_019	t__SGB7985	0.0362948	Goat kefir - 23h	Goat kefir - 25h	N
EBC_018	EBC_020	t__SGB7985	0.0362948	Goat kefir - 23h	Goat kefir - 30h	N
EBC_018	EBC_021	t__SGB7985	0.0362948	Goat kefir - 23h	Goat kefir - 35h	N
EBC_018	EBC_022	t__SGB7985	0.0362948	Goat kefir - 23h	Goat kefir - 40h	N
EBC_018	EBC_023	t__SGB7985	0.0362948	Goat kefir - 23h	Goat kefir - 50h	N
EBC_018	EBC_024	t__SGB7985	0.0362948	Goat kefir - 23h	Goat kefir - 60h	N
EBC_019	EBC_020	t__SGB7985	0.0362948	Goat kefir - 25h	Goat kefir - 30h	N
EBC_019	EBC_021	t__SGB7985	0.0362948	Goat kefir - 25h	Goat kefir - 35h	N
EBC_019	EBC_022	t__SGB7985	0.0362948	Goat kefir - 25h	Goat kefir - 40h	N
EBC_019	EBC_023	t__SGB7985	0.0362948	Goat kefir - 25h	Goat kefir - 50h	N
EBC_019	EBC_024	t__SGB7985	0.0362948	Goat kefir - 25h	Goat kefir - 60h	N
EBC_020	EBC_021	t__SGB7985	0.0362948	Goat kefir - 30h	Goat kefir - 35h	N
EBC_020	EBC_022	t__SGB7985	0.0362948	Goat kefir - 30h	Goat kefir - 40h	N
EBC_020	EBC_023	t__SGB7985	0.0362948	Goat kefir - 30h	Goat kefir - 50h	N
EBC_020	EBC_024	t__SGB7985	0.0362948	Goat kefir - 30h	Goat kefir - 60h	N
EBC_021	EBC_022	t__SGB7985	0.0362948	Goat kefir - 35h	Goat kefir - 40h	N
EBC_021	EBC_023	t__SGB7985	0.0362948	Goat kefir - 35h	Goat kefir - 50h	N
EBC_021	EBC_024	t__SGB7985	0.0362948	Goat kefir - 35h	Goat kefir - 60h	N
EBC_022	EBC_023	t__SGB7985	0.0362948	Goat kefir - 40h	Goat kefir - 50h	N
EBC_022	EBC_024	t__SGB7985	0.0362948	Goat kefir - 40h	Goat kefir - 60h	N
EBC_023	EBC_024	t__SGB7985	0.0362948	Goat kefir - 50h	Goat kefir - 60h	N
EBC_097	EBC_099	t__SGB7115	0.0355105	Cinsoy Tamari mother	Cinsoy S-22-P1	N
EBC_102	EBC_105	t__SGB7115	0.0355105	Volcano Kimchi Bok choi	Volcano Kimchi Smokeshow	N
EBC_103	EBC_104	t__SGB7202	0.0900569	Volcano Kimchi Red Nustard Kimchi	Volcano Kimchi Turmeric Moringa	N
EBC_110	EBC_111	t__SGB7985	0.0362948	Larger cheese wheel Reiss	Pink small cheese Reiss	N
EBC_138	EBC_142	t__SGB7202	0.0900569	Wild Sauerkraut 0d	Wild Sauekraut 21d	N
EBC_144	EBC_145	t__SGB7202	0.0900569	Red Sauerkraut 96h	Red Sauerkraut 21d	N
EBC_144	EBC_145	t__SGB7115	0.0355105	Red Sauerkraut 96h	Red Sauerkraut 21d	N
EBC_144	EBC_145	t__SGB7985	0.0362948	Red Sauerkraut 96h	Red Sauerkraut 21d	N
EBC_144	EBC_147	t__SGB7985	0.0362948	Red Sauerkraut 96h	Curtido 96h	N
EBC_144	EBC_148	t__SGB7985	0.0362948	Red Sauerkraut 96h	Curtido 7d	N
EBC_145	EBC_147	t__SGB7985	0.0362948	Red Sauerkraut 21d	Curtido 96h	N
EBC_145	EBC_148	t__SGB7985	0.0362948	Red Sauerkraut 21d	Curtido 7d	N
EBC_147	EBC_148	t__SGB7115	0.0355105	Curtido 96h	Curtido 7d	N
EBC_147	EBC_148	t__SGB7985	0.0362948	Curtido 96h	Curtido 7d	N
EBC_010	EBC_110	t__SGB7985	0.0362948	Goat kefir - 3h	Larger cheese wheel Reiss	Y
EBC_011	EBC_110	t__SGB7985	0.0362948	Goat kefir - 6h	Larger cheese wheel Reiss	Y
EBC_013	EBC_110	t__SGB7985	0.0362948	Goat kefir - 12h	Larger cheese wheel Reiss	Y
EBC_014	EBC_110	t__SGB7985	0.0362948	Goat kefir - 15h	Larger cheese wheel Reiss	Y
EBC_015	EBC_110	t__SGB7985	0.0362948	Goat kefir - 17h	Larger cheese wheel Reiss	Y
EBC_016	EBC_110	t__SGB7985	0.0362948	Goat kefir - 19h	Larger cheese wheel Reiss	Y
EBC_017	EBC_110	t__SGB7985	0.0362948	Goat kefir - 21h	Larger cheese wheel Reiss	Y
EBC_018	EBC_110	t__SGB7985	0.0362948	Goat kefir - 23h	Larger cheese wheel Reiss	Y
EBC_019	EBC_110	t__SGB7985	0.0362948	Goat kefir - 25h	Larger cheese wheel Reiss	Y
EBC_020	EBC_110	t__SGB7985	0.0362948	Goat kefir - 30h	Larger cheese wheel Reiss	Y
EBC_021	EBC_110	t__SGB7985	0.0362948	Goat kefir - 35h	Larger cheese wheel Reiss	Y
EBC_022	EBC_110	t__SGB7985	0.0362948	Goat kefir - 40h	Larger cheese wheel Reiss	Y
EBC_023	EBC_110	t__SGB7985	0.0362948	Goat kefir - 50h	Larger cheese wheel Reiss	Y
EBC_024	EBC_110	t__SGB7985	0.0362948	Goat kefir - 60h	Larger cheese wheel Reiss	Y
EBC_086	EBC_087	t__SGB7202	0.0900569	Potato Kimchi	Pikliz	Y
EBC_088	EBC_097	t__SGB7115	0.0355105	Natto	Cinsoy Tamari mother	Y
EBC_012	EBC_110	t__SGB7985	0.0362948	Goat kefir - 9h	Larger cheese wheel Reiss	Y
